# Single-use, Metabolite Absorbing, Resonant Transducer (SMART) culture vessels for label-free, continuous cell culture progression monitoring

**DOI:** 10.1101/2024.01.27.577601

**Authors:** Yee Jher Chan, Dhananjay Dileep, Samuel M. Rothstein, Eric W. Cochran, Nigel F. Reuel

## Abstract

Secreted metabolites are an important class of bio-process analytical technology (PAT) targets that can correlate to cell condition. However, current strategies for measuring metabolites are limited to discrete measurements, resulting in limited understanding and ability for feedback control strategies. Herein, we demonstrated a continuous metabolite monitoring strategy using a single-use metabolite absorbing resonant transducer (SMART) to correlate with cell growth. Polyacrylate was shown to absorb secreted metabolites from living cells containing hydroxyl and alkenyl groups such as terpenoids, that act as a plasticizer. Upon softening, the polyacrylate irreversibly conformed into engineered voids above a resonant sensor, changing the local permittivity which is interrogated, contact-free, with a vector network analyzer. Compared to sensing using the intrinsic permittivity of cells, the SMART approach yields a 20-fold improvement in sensitivity. Tracking growth of many cell types such as Chinese hamster ovary, HEK293, K562, HeLa, and *E. coli* cells as well as perturbations in cell proliferation during drug screening assays were demonstrated. The sensor was benchmarked to show continuous measurement over six days, ability to track different growth conditions, selectivity to transducing active cell growth metabolites against other components found in the media, and feasibility to scale out for high throughput campaigns.
