## supporting materials for "Single-use, Metabolite Absorbing, Resonant Transducer (SMART) culture vessels for label-free, continuous cell culture progression monitoring"

### Sheet: LCMS_pos
Feature Summary	Feature Summary	Feature Summary	Feature Summary	Feature Summary	Feature Summary	Feature Summary	Feature Summary	Feature Summary	Feature Summary	Feature Summary	Feature Summary	Feature Summary	Experiment(3)	Experiment(3)	Experiment(3)	Experiment(3)	Experiment(3)	Control(3)	Control(3)	Control(3)	Control(3)	Control(3)	Comparison	Comparison	Comparison	Comparison	Comparison
ID	Name	Formula	CAS	RT	SD	Mass	SD	Abundance	Freq.	Q Score	Sat.	Mark	RT	Mass	Abundance	RSD	Freq.	RT	Mass	Abundance	RSD	Freq.	RT	Mass	Log2(A1/A2)	Expression	Diff.Score	E-1	E-2	E-3	C-1	C-2	C-3
1	(25S)-5alpha-cholestan-3beta,6alpha,7beta,8beta,15alpha,16beta,26-heptol	C27 H48 O7		11.938	0.283	501.365	0.0013	335117	4	100		FALSE	11.985	501.366	335117	1.59	3	11.796	501.364	7192	1.73	1	0.19	0.0015	5.54	up	65.429	13849	948838	42665.3	21576.6	0.001	0.001
2	(Â±)N-(1-methyl-2-hydroxy-2-phenyl-ethyl) arachidonyl amine	C29 H43 N O2		15.944	0.013	896.64	0.0005	314510	3	60		FALSE	15.944	896.64	314510	0.09	3			0		0			16	up	99.996	283086	329540	330904	0.001	0.001	0.001
3	C-2 Ceramide	C20 H39 N O3	3102-57-6	12.406	0.052	341.291	0.0018	262115	6	100		FALSE	12.437	341.293	262115	0.06	3	12.374	341.29	13137	0.6	3	0.063	0.003	4.32	up	99.998	261887	278648	245810	8170.26	9013.26	22227.7
4	Fenazaquin	C20 H22 N2 O	120928-09-8	7.968	0.231	305.168	0.0036	256945	4	100		FALSE	8.084	305.166	256945	0.13	3	7.622	305.174	1503	1.73	1	0.462	-0.0073	7.42	up	99.98	224479	254300	292057	4509.85	0.001	0.001
5	3,5-Di-O-methyl-8-prenylafzelechin-4beta-ol	C22 H26 O6		8.472	0.01	386.174	0.0001	231703	3	100		FALSE	8.472	386.174	231703	0.06	3			0		0			16	up	99.999	242310	236864	215934	0.001	0.001	0.001
6	2-keto tridecanoic acid	C13 H24 O3		6.953	0.012	245.199	0.0002	176624	3	100		FALSE	6.953	245.199	176624	0.13	3			0		0			16	up	99.983	150587	187489	191797	0.001	0.001	0.001
7	1-(8-[5]-ladderane-octanyl)-2-(8-[3]-ladderane-octanyl)-sn-glycerophosphoethanolamine	C45 H76 N O6 P		16.638	0.014	1532.11	0.0012	114450	3	60		FALSE	16.638	1532.11	114450	0.12	3			0		0			16	up	99.987	115826	100249	127274	0.001	0.001	0.001
8	PE-Cer(d16:2(4E,6E)/24:0(2OH))	C42 H83 N2 O7 P		15.559	0.247	757.586	0.0015	101124	4	69.6		FALSE	15.439	757.585	101124	0.23	3	15.92	757.588	2490	1.73	1	-0.481	-0.0029	5.34	up	99.813	106361	75968	121042	7469.35	0.001	0.001
9	Ala Ala Gln	C11 H20 N4 O5		8.346	0.094	305.165	0.0021	93676	5	100		FALSE	8.289	305.167	93676	0.2	3	8.431	305.163	3242	0.87	2	-0.142	0.0035	4.85	up	99.892	78141.3	88957.8	113930	0.001	4684.95	5042.47
10				17.729	0.103	1560.18	0.0038	92156	3	60		FALSE	17.729	1560.18	92156	0.53	3			0		0			16	up	96.937	35984.1	117396	123089	0.001	0.001	0.001
11	2-keto tridecanoic acid	C13 H24 O3		7.175	0.009	245.199	0.0002	81977	3	100		FALSE	7.175	245.199	81977	0.08	3			0		0			16	up	99.998	74770.7	84904.8	86254.1	0.001	0.001	0.001
12	6-Methoxyquinoline	C10 H9 N O	5263-87-6	2.291	0.015	159.068	0.0005	72637	4	100		FALSE	2.297	159.068	72637	0.03	3	2.271	159.067	1030	1.73	1	0.027	0.0009	6.14	up	100	72946.6	74904.3	70059.1	0.001	3089.33	0.001
13	C-2 Ceramide	C20 H39 N O3	3102-57-6	12.489	0.148	363.276	0.002	59595	5	100		FALSE	12.437	363.275	59595	0.11	3	12.566	363.278	4150	0.87	2	-0.129	-0.0035	3.84	up	99.976	58745.1	66782.8	53257.9	6300.28	0.001	6150.82
14	Asn Arg Ile	C16 H31 N7 O5		11.979	0.006	418.265	0.0003	58112	3	75.6		FALSE	11.979	418.265	58112	0.48	3			0		0			16	up	97.759	56839.1	86550.4	30947.4	0.001	0.001	0.001
15	Kaempferol 3,7,4'-tri-O-sulfate	C15 H10 O15 S3		16.656	0.19	1073.82	0.0068	56475	4	68.5		FALSE	16.678	1073.82	56475	1.05	3	16.588	1073.82	3334	1.73	1	0.09	-0.0083	4.08	up	80.208	123309	9672.17	36442.8	0.001	10000.9	0.001
16	2,2-Dibutyl-3-(4-methoxyphenyl)-4-methyl-2H-1-benzopyran-7-ol acetate	C27 H34 O4		8.476	0.005	444.23	0.0034	47658	4	78.6		FALSE	8.475	444.228	47658	0.22	3	8.482	444.235	2671	1.73	1	-0.008	-0.0069	4.16	up	99.765	46399.9	58586.3	37986.3	0.001	0.001	8012.59
17	1-Benzylimidazole	C10 H10 N2	4238-71-5	1.108	0.022	158.084	0.0004	46454	4	97.9		FALSE	1.098	158.084	46454	0.04	3	1.137	158.084	1484	1.73	1	-0.039	0	4.97	up	99.998	46499.7	48248.4	44614.8	4453.44	0.001	0.001
18	3',6'-Dihydroxy-2',4,4'-trimethoxy-chalcone	C18 H18 O6		11.958	0.022	677.246	0.0008	39314	5	100		FALSE	11.944	677.247	39314	0.53	3	11.98	677.246	1093	0.87	2	-0.037	0.0003	5.17	up	96.595	15185.5	50941.9	51815.4	1605.19	0.001	1672.54
19	FMC-5(d18:1/24:1)	C58 H101 N O13		15.973	0.021	1019.74	0.0008	39031	3	70.8		FALSE	15.973	1019.74	39031	0.29	3			0		0			16	up	99.593	38100.2	50879.8	28111.9	0.001	0.001	0.001
20	Oleamide	C18 H35 N O	301-02-0	13.872	0.144	281.272	0.0006	37308	4	67.4		FALSE	13.855	281.272	37308	0.61	3	13.926	281.272	1730	1.73	1	-0.071	0.0004	4.43	up	94.408	50463.7	10864.1	50595.8	0.001	0.001	5191.49
21				17.131	0.107	2964.23	0.0071	37283	3	60		FALSE	17.131	2964.23	37283	0.26	3			0		0			16	up	99.743	46310.1	38388.9	27150	0.001	0.001	0.001
22	TG(14:0/17:1(9Z)/18:0)[iso6]	C52 H98 O6		20.79	0.248	835.757	0.0045	36058	3	87		FALSE	20.79	835.757	36058	1	3			0		0			16	up	84.216	77166	10115.9	20892	0.001	0.001	0.001
23	Mosinone A	C37 H64 O7	191800-47-2	17.337	0.188	1257.96	0.0129	28823	4	55.1		FALSE	17.399	1257.96	28823	0.59	3	17.153	1257.98	1986	1.73	1	0.246	-0.02	3.86	up	94.437	45686.8	29182	11600.3	0.001	0.001	5958.52
24				17.313	0.143	1458.22	0.0004	28132	4	79.9		FALSE	17.244	1458.22	28132	0.26	3	17.521	1458.22	1342	1.73	1	-0.277	-0.0005	4.39	up	99.611	20304.2	34970.1	29120.3	4024.87	0.001	0.001
25	PE-Cer(d14:1(4E)/18:0(2OH))	C34 H69 N2 O7 P		14.519	0.008	645.469	0.0001	27907	3	21.1		FALSE	14.519	645.469	27907	0.27	3			0		0			16	up	99.69	20033.9	35156.3	28531.6	0.001	0.001	0.001
26				20.996	0.061	2926.24	0.0157	27267	3	60		FALSE	20.996	2926.24	27267	0.24	3			0		0			16	up	99.816	19841.7	31241.6	30719.2	0.001	0.001	0.001
27	PS-5	C13 H18 N2 O4 S		2.824	0.008	297.09	0.0003	24147	3	94.3		FALSE	2.824	297.09	24147	0.1	3			0		0			16	up	99.995	26686.6	22204.4	23549.6	0.001	0.001	0.001
28	Burseran	C22 H26 O6	23284-23-3	8.551	0.159	408.154	0.0045	21652	4	51.7		FALSE	8.471	408.156	21652	0.04	3	8.79	408.147	591	1.73	1	-0.318	0.009	5.2	up	99.999	20695.1	21850.4	22410.9	0.001	0.001	1772.87
29		C55 H10 Cl N5 O15 P S2		16.406	0.147	1109.91	0.0086	19968	3	51		FALSE	16.406	1109.91	19968	1.16	3			0		0			16	up	78.914	46797.8	6456.79	6648.54	0.001	0.001	0.001
30	PE(15:0/P-18:0)	C38 H76 N O7 P		17.407	0.259	1396.08	0.0032	18762	4	33.1		FALSE	17.535	1396.08	18762	0.51	3	17.024	1396.08	603	1.73	1	0.511	0.0023	4.96	up	96.977	19764.6	8796.67	27723.7	0.001	0.001	1810.17
31	Erysothiopine	C19 H21 N O7 S		8.482	0.018	424.132	0.0023	14738	4	67.2		FALSE	8.474	424.131	14738	0.13	3	8.507	424.135	508	1.73	1	-0.033	-0.0045	4.86	up	99.969	16466	15092.2	12656.7	0.001	1523.17	0.001
32	PE(20:4(8Z,11Z,14Z,17Z)/18:1(11Z))	C43 H76 N O8 P		16.537	0.074	1547.09	0.0135	14124	4	43.2		FALSE	16.555	1547.09	14124	0.59	3	16.484	1547.1	851	1.73	1	0.071	-0.0181	4.05	up	94.676	21220.6	16209.2	4941.88	0.001	0.001	2552.17
33	(S)-5'-Deoxy-5'-(methylsulfinyl)adenosine	C11 H15 N5 O4 S	897-42-7	0.923	0.008	313.085	0.0007	11489	3	98.2		FALSE	0.923	313.085	11489	0.08	3			0		0			16	up	99.998	12089.6	11902.8	10473.2	0.001	0.001	0.001
34	Termitomycesphin A	C41 H77 N O10		16.727	0.308	1509.1	0.0115	11217	3	45.6		FALSE	16.727	1509.1	11217	0.63	3			0		0			16	up	94.831	15532.3	3045.82	15074	0.001	0.001	0.001
35	Apicidin	C34 H49 N5 O6	183506-66-3	15.227	0.005	1246.73	0.0184	10139	3	60.1		FALSE	15.227	1246.73	10139	0.89	3			0		0			16	up	87.615	5064.23	20571.2	4782.94	0.001	0.001	0.001
36	Etomoxir	C15 H19 Cl O4		2.391	0.009	297.09	0.0005	8662	3	93.6		FALSE	2.391	297.09	8662	0.35	3			0		0			16	up	99.252	7892.99	11970.3	6121.82	0.001	0.001	0.001
37	(S)-5'-Deoxy-5'-(methylsulfinyl)adenosine	C11 H15 N5 O4 S	897-42-7	0.93	0.003	335.067	0.0003	8180	3	79		FALSE	0.93	335.067	8180	0.05	3			0		0			16	up	99.999	8209.08	7735.76	8596.51	0.001	0.001	0.001
38	Etomoxir	C15 H19 Cl O4		2.516	0.021	297.09	0.0007	8051	3	81.5		FALSE	2.516	297.09	8051	0.26	3			0		0			16	up	99.74	10450.9	7021.27	6681.07	0.001	0.001	0.001
39	TG(22:3(10Z,13Z,16Z)/22:3(10Z,13Z,16Z)/22:6(4Z,7Z,10Z,13Z,16Z,19Z))[iso3]	C69 H110 O6		16.978	0.234	1056.81	0.0038	7450	3	52.4		FALSE	16.978	1056.81	7450	0.2	3			0		0			16	up	99.906	8587.98	7974.78	5786.15	0.001	0.001	0.001
40	3',6'-Dihydroxy-2',4,4'-trimethoxy-chalcone	C18 H18 O6		11.946	0.012	682.202	0.0017	6507	3	83.9		FALSE	11.946	682.202	6507	0.71	3			0		0			16	up	92.826	1212.96	9815.08	8492.5	0.001	0.001	0.001
41		C47 H47 Cl2 N27 O2 S5		17.451	0.357	1251.24	0.0007	6344	3	58.2		FALSE	17.451	1251.24	6344	0.22	3			0		0			16	up	99.851	6755.85	7510.15	4767.14	0.001	0.001	0.001
42	Halaminol A	C14 H29 N O		11.977	0.007	227.225	0.0003	6108	3	26.2		FALSE	11.977	227.225	6108	0.17	3			0		0			16	up	99.944	4890.54	6636.37	6797.38	0.001	0.001	0.001
43				18.067	0.096	1648.43	0.008	5085	3	64.4		FALSE	18.067	1648.43	5085	0.71	3			0		0			16	up	92.969	5634.98	1249.28	8370.34	0.001	0.001	0.001
44		C7 H16 N2		0.698	0.009	128.131	0.0003	3730	3	68.2		FALSE	0.698	128.131	3730	0.48	3			0		0			16	up	97.689	1921.38	3741.36	5528.13	0.001	0.001	0.001
45	Lippioside II	C25 H30 O14	220271-94-3	19.335	0.223	1130.3	0.0024	3349	4	34.5		FALSE	19.297	1130.3	3349	0.43	3	19.449	1130.3	241	1.73	1	-0.152	-0.0004	3.8	up	97.721	3510.74	4698.55	1839.05	723.516	0.001	0.001
46	10-Nonacosen-2-one	C29 H56 O		16.547	0.098	857.895	0.0006	3305	3	17.2		FALSE	16.547	857.895	3305	0.47	3			0		0			16	up	97.893	5002.9	2952.2	1958.77	0.001	0.001	0.001
47	4,5-Dimethyl-2-pentyloxazole	C10 H17 N O	84028-05-7	0.902	0.01	184.158	0.0008	3300	3	68.6		FALSE	0.902	184.158	3300	0.04	3			0		0			16	up	100	3183.92	3440.89	3274.75	0.001	0.001	0.001
48	4-Ketonostoxanthin 3-sulfate	C40 H53 Na O8 S		2.306	0.007	738.317	0.001	2718	3	58.2		FALSE	2.306	738.317	2718	0.07	3			0		0			16	up	99.998	2945.6	2641.46	2566.33	0.001	0.001	0.001
49	GW 409544	C31 H30 N2 O5	258345-41-4	0.703	0.005	527.243	0.0002	2629	3	50.3		FALSE	0.703	527.243	2629	0.28	3			0		0			16	up	99.653	1855.04	2712.61	3319.58	0.001	0.001	0.001
50	Spermine	C10 H26 N4	71-44-3	0.684	0.002	202.216	0.0005	2583	3	53		FALSE	0.684	202.216	2583	0.29	3			0		0			16	up	99.616	1726.51	3062.79	2959.9	0.001	0.001	0.001
